# Gene module reconstruction elucidates cellular differentiation processes and the regulatory logic of specialized secretion

**DOI:** 10.1101/2023.12.29.573643

**Authors:** Yiqun Wang, Jialin Liu, Lucia Y. Du, Jannik L. Wyss, Jeffrey A. Farrell, Alexander F. Schier

## Abstract

During differentiation, cells become structurally and functionally specialized, but comprehensive views of the underlying remodeling processes are elusive. Here, we leverage scRNA-seq developmental trajectories to reconstruct differentiation using two secretory tissues as a model system – the zebrafish notochord and hatching gland. First, we present an approach to integrate expression and functional similarities for gene module identification, revealing dozens of gene modules representing known and newly associated differentiation processes and their temporal ordering. Second, we focused on the unfolded protein response (UPR) transducer module to study how general versus cell-type specific secretory functions are regulated. By profiling loss- and gain-of-function embryos, we found that the UPR transcription factors *creb3l1*, *creb3l2*, and *xbp1* are master regulators of a general secretion program. *creb3l1/creb3l2* additionally activate an extracellular matrix secretion program, while *xbp1* partners with *bhlha15* to activate a gland-specific secretion program. Our study offers a multi-source integrated approach for functional gene module identification and illustrates how transcription factors confer general and specialized cellular functions.
