## Supplementary material for "Gene module reconstruction elucidates cellular differentiation processes and the regulatory logic of specialized secretion": Table S1

### Sheet: TableS1_Notochord_GO
	p-value	adj-p-value	n_genes	description
GO:0006888	2.72685e-22	2.37839e-19	38	endoplasmic reticulum to Golgi vesicle-mediated transport
GO:0030903	1.05583e-19	4.4704e-17	26	notochord development
GO:0016192	2.02803e-12	3.90303e-10	42	vesicle-mediated transport
GO:0030199	1.31542e-11	2.32061e-09	14	collagen fibril organization
GO:0015031	4.44071e-09	6.71498e-07	50	protein transport
GO:0061053	2.11368e-08	2.79666e-06	14	somite development
GO:0006886	1.7526e-07	1.85512e-05	37	intracellular protein transport
GO:0006890	2.22152e-07	2.23951e-05	12	retrograde vesicle-mediated transport, Golgi to endoplasmic reticulum
GO:0006616	4.85003e-07	4.66706e-05	6	SRP-dependent cotranslational protein targeting to membrane, translocation
GO:0001756	5.90277e-07	5.43311e-05	20	somitogenesis
GO:0051216	2.66392e-06	0.000194466	21	cartilage development
GO:0048280	3.13813e-06	0.000221448	6	vesicle fusion with Golgi apparatus
GO:0033504	4.03928e-06	0.000267223	7	floor plate development
GO:0071391	4.03928e-06	0.000267223	7	cellular response to estrogen stimulus
GO:0048702	4.18624e-06	0.000268554	9	embryonic neurocranium morphogenesis
GO:0018057	5.48761e-06	0.000331922	5	peptidyl-lysine oxidation
GO:0007030	1.37213e-05	0.000708489	12	Golgi organization
GO:0007492	2.53698e-05	0.00124902	8	endoderm development
GO:0030968	2.53698e-05	0.00124902	8	endoplasmic reticulum unfolded protein response
GO:0014028	3.05006e-05	0.00135261	5	notochord formation
GO:0031204	3.05006e-05	0.00135261	5	posttranslational protein targeting to membrane, translocation
GO:0009953	3.06686e-05	0.00135261	19	dorsal/ventral pattern formation
GO:0006614	3.21871e-05	0.00139061	6	SRP-dependent cotranslational protein targeting to membrane
GO:0001501	5.7563e-05	0.00243722	11	skeletal system development
GO:0045047	9.89069e-05	0.00387752	5	protein targeting to ER
GO:0060036	9.89069e-05	0.00387752	5	notochord cell vacuolation
GO:0007155	0.000104367	0.00401716	28	cell adhesion
GO:0006891	0.000238702	0.00815052	7	intra-Golgi vesicle-mediated transport
GO:2000223	0.000244411	0.008213	5	regulation of BMP signaling pathway involved in heart jogging
GO:0030198	0.000250893	0.00829908	13	extracellular matrix organization
GO:0006621	0.000288138	0.0091043	4	protein retention in ER lumen
GO:0048319	0.000288138	0.0091043	4	axial mesoderm morphogenesis
GO:0005975	0.000465538	0.0141184	16	carbohydrate metabolic process
GO:0007368	0.000466835	0.0141184	17	determination of left/right symmetry
GO:0030334	0.000485055	0.0144628	9	regulation of cell migration
GO:0048570	0.000509692	0.0145813	5	notochord morphogenesis
GO:0030335	0.000648575	0.0168415	9	positive regulation of cell migration
GO:0030154	0.000688903	0.0168415	38	cell differentiation
GO:0001937	0.000700072	0.0168415	3	negative regulation of endothelial cell proliferation
GO:0017185	0.000700072	0.0168415	3	peptidyl-lysine hydroxylation
GO:0032469	0.000700072	0.0168415	3	endoplasmic reticulum calcium ion homeostasis
GO:0090114	0.000700072	0.0168415	3	COPII-coated vesicle budding
GO:0003140	0.000779076	0.0180939	6	determination of left/right asymmetry in lateral mesoderm
GO:0034976	0.000779076	0.0180939	6	response to endoplasmic reticulum stress
GO:0006465	0.000803413	0.0180939	4	signal peptide processing
GO:0050770	0.000803413	0.0180939	4	regulation of axonogenesis
GO:0060034	0.000803413	0.0180939	4	notochord cell differentiation
GO:0001934	0.000829052	0.0182823	7	positive regulation of protein phosphorylation
GO:0032456	0.000829052	0.0182823	7	endocytic recycling
GO:0007411	0.00106482	0.0223191	18	axon guidance
GO:0007498	0.00120155	0.0244584	6	mesoderm development
GO:0001708	0.00137823	0.0277878	8	cell fate specification
GO:0007275	0.00152559	0.0304685	53	multicellular organism development
GO:0060059	0.00163395	0.0320285	7	embryonic retina morphogenesis in camera-type eye
GO:0030509	0.0017052	0.0323632	10	BMP signaling pathway
GO:0048468	0.00174275	0.0323632	4	cell development
GO:0098609	0.00196272	0.0361311	12	cell-cell adhesion
GO:0009887	0.00209602	0.0382524	10	animal organ morphogenesis
GO:0061371	0.00226804	0.0410379	9	determination of heart left/right asymmetry
GO:0035050	0.00233751	0.0419366	8	embryonic heart tube development
GO:0007519	0.00255584	0.0435774	10	skeletal muscle tissue development
GO:0018401	0.00261423	0.0435774	3	peptidyl-proline hydroxylation to 4-hydroxy-L-proline
GO:0035269	0.00261423	0.0435774	3	protein O-linked mannosylation
GO:0050908	0.00261423	0.0435774	3	detection of light stimulus involved in visual perception
GO:0060956	0.00261423	0.0435774	3	endocardial cell differentiation
GO:1903589	0.00261423	0.0435774	3	positive regulation of blood vessel endothelial cell proliferation involved in sprouting angiogenesis
GO:0016477	0.0029893	0.0494402	16	cell migration
GO:0001707	0.0032411	0.0512045	4	mesoderm formation
GO:0018279	0.0032411	0.0512045	4	protein N-linked glycosylation via asparagine
GO:0030517	0.0032411	0.0512045	4	negative regulation of axon extension
GO:0042664	0.0032411	0.0512045	4	negative regulation of endodermal cell fate specification
GO:0006811	0.00342605	0.0537256	25	ion transport
GO:0034613	0.00467371	0.0722207	8	cellular protein localization
GO:0007422	0.0047833	0.0723303	6	peripheral nervous system development
GO:0010862	0.0047833	0.0723303	6	positive regulation of pathway-restricted SMAD protein phosphorylation
GO:0061386	0.0047833	0.0723303	6	closure of optic fissure
GO:0001666	0.00511105	0.0767382	9	response to hypoxia
GO:0070121	0.0052594	0.0784095	10	Kupffer's vesicle development
GO:0048382	0.00542622	0.0792228	4	mesendoderm development
GO:0007398	0.00610338	0.0839017	3	ectoderm development
GO:0048814	0.00610338	0.0839017	3	regulation of dendrite morphogenesis
GO:0070836	0.00610338	0.0839017	3	caveola assembly
GO:0071569	0.00610338	0.0839017	3	protein ufmylation
GO:0090110	0.00610338	0.0839017	3	COPII-coated vesicle cargo loading
GO:1900107	0.00610338	0.0839017	3	regulation of nodal signaling pathway
GO:0010628	0.00624449	0.0852876	7	positive regulation of gene expression
GO:0001947	0.00662483	0.0899024	15	heart looping
GO:0001755	0.00759178	0.0954879	12	neural crest cell migration
GO:0016197	0.00773068	0.0954879	5	endosomal transport
GO:0030878	0.00773068	0.0954879	5	thyroid gland development
GO:0001938	0.00789342	0.0954879	2	positive regulation of endothelial cell proliferation
GO:0010718	0.00789342	0.0954879	2	positive regulation of epithelial to mesenchymal transition
GO:0030299	0.00789342	0.0954879	2	intestinal cholesterol absorption
GO:0036462	0.00789342	0.0954879	2	TRAIL-activated apoptotic signaling pathway
GO:0044332	0.00789342	0.0954879	2	Wnt signaling pathway involved in dorsal/ventral axis specification
GO:0045596	0.00789342	0.0954879	2	negative regulation of cell differentiation
GO:0048331	0.00789342	0.0954879	2	axial mesoderm structural organization
GO:0051645	0.00789342	0.0954879	2	Golgi localization
GO:0060628	0.00789342	0.0954879	2	regulation of ER to Golgi vesicle-mediated transport
GO:0090527	0.00789342	0.0954879	2	actin filament reorganization
GO:1902455	0.00789342	0.0954879	2	negative regulation of stem cell population maintenance
GO:0048709	0.00841372	0.0978672	4	oligodendrocyte differentiation
GO:0050919	0.0104359	0.116893	5	negative chemotaxis
GO:0008284	0.0113158	0.11776	10	positive regulation of cell population proliferation
GO:0006048	0.0114033	0.11776	3	UDP-N-acetylglucosamine biosynthetic process
GO:0010002	0.0114033	0.11776	3	cardioblast differentiation
GO:0016203	0.0114033	0.11776	3	muscle attachment
GO:0021592	0.0114033	0.11776	3	fourth ventricle development
GO:0021999	0.0114033	0.11776	3	neural plate anterior/posterior regionalization
GO:0030206	0.0114033	0.11776	3	chondroitin sulfate biosynthetic process
GO:0032438	0.0114033	0.11776	3	melanosome organization
GO:0044255	0.0114033	0.11776	3	cellular lipid metabolic process
GO:0046716	0.0114033	0.11776	3	muscle cell cellular homeostasis
GO:0050731	0.0114033	0.11776	3	positive regulation of peptidyl-tyrosine phosphorylation
GO:0030900	0.0117286	0.120531	7	forebrain development
GO:1902600	0.012074	0.123445	8	proton transmembrane transport
GO:0009888	0.0123037	0.123445	4	tissue development
GO:0035775	0.0123037	0.123445	4	pronephric glomerulus morphogenesis
GO:0048048	0.0123037	0.123445	4	embryonic eye morphogenesis
GO:0071910	0.0123037	0.123445	4	determination of liver left/right asymmetry
GO:0030182	0.01265	0.126321	13	neuron differentiation
GO:0021986	0.0137236	0.133884	5	habenula development
GO:0045766	0.0137236	0.133884	5	positive regulation of angiogenesis
GO:0061640	0.0137236	0.133884	5	cytoskeleton-dependent cytokinesis
GO:0043065	0.016673	0.161912	8	positive regulation of apoptotic process
GO:0031018	0.0169211	0.163082	7	endocrine pancreas development
GO:0007267	0.0171787	0.163082	4	cell-cell signaling
GO:0051781	0.0171787	0.163082	4	positive regulation of cell division
GO:0009952	0.017379	0.164247	11	anterior/posterior pattern specification
GO:0006605	0.0186488	0.1724	3	protein targeting
GO:0007634	0.0186488	0.1724	3	optokinetic behavior
GO:0032008	0.0186488	0.1724	3	positive regulation of TOR signaling
GO:0035479	0.0186488	0.1724	3	angioblast cell migration from lateral mesoderm to midline
GO:0007156	0.019393	0.173408	8	homophilic cell adhesion via plasma membrane adhesion molecules
GO:0006487	0.0197435	0.173408	6	protein N-linked glycosylation
GO:0007517	0.0197435	0.173408	6	muscle organ development
GO:0060395	0.0197435	0.173408	6	SMAD protein signal transduction
GO:0007165	0.0197835	0.173408	37	signal transduction
GO:0008045	0.0200472	0.173408	7	motor neuron axon guidance
GO:0008543	0.022235	0.173408	5	fibroblast growth factor receptor signaling pathway
GO:0030514	0.022235	0.173408	5	negative regulation of BMP signaling pathway
GO:0001502	0.0222801	0.173408	2	cartilage condensation
GO:0003128	0.0222801	0.173408	2	heart field specification
GO:0010159	0.0222801	0.173408	2	specification of animal organ position
GO:0016540	0.0222801	0.173408	2	protein autoprocessing
GO:0017187	0.0222801	0.173408	2	peptidyl-glutamic acid carboxylation
GO:0019433	0.0222801	0.173408	2	triglyceride catabolic process
GO:0030948	0.0222801	0.173408	2	negative regulation of vascular endothelial growth factor receptor signaling pathway
GO:0032963	0.0222801	0.173408	2	collagen metabolic process
GO:0043269	0.0222801	0.173408	2	regulation of ion transport
GO:0045198	0.0222801	0.173408	2	establishment of epithelial cell apical/basal polarity
GO:0046619	0.0222801	0.173408	2	optic placode formation involved in camera-type eye formation
GO:0048785	0.0222801	0.173408	2	hatching gland development
GO:0051482	0.0222801	0.173408	2	positive regulation of cytosolic calcium ion concentration involved in phospholipase C-activating G protein-coupled signaling pathway
GO:0060537	0.0222801	0.173408	2	muscle tissue development
GO:0060976	0.0222801	0.173408	2	coronary vasculature development
GO:0071875	0.0222801	0.173408	2	adrenergic receptor signaling pathway
GO:0072045	0.0222801	0.173408	2	convergent extension involved in nephron morphogenesis
GO:2001238	0.0222801	0.173408	2	positive regulation of extrinsic apoptotic signaling pathway
GO:0060027	0.0224151	0.17382	8	convergent extension involved in gastrulation
GO:0016525	0.0231031	0.175932	4	negative regulation of angiogenesis
GO:0021508	0.0231031	0.175932	4	floor plate formation
GO:0034446	0.0231031	0.175932	4	substrate adhesion-dependent cell spreading
GO:0048843	0.0231031	0.175932	4	negative regulation of axon extension involved in axon guidance
GO:0000902	0.0237932	0.179894	6	cell morphogenesis
GO:0055001	0.0237932	0.179894	6	muscle cell development
GO:0006897	0.0269588	0.202922	11	endocytosis
GO:0048741	0.027462	0.202922	7	skeletal muscle fiber development
GO:0045214	0.0275373	0.202922	5	sarcomere organization
GO:0005977	0.0278934	0.202922	3	glycogen metabolic process
GO:0007520	0.0278934	0.202922	3	myoblast fusion
GO:0009948	0.0278934	0.202922	3	anterior/posterior axis specification
GO:0030325	0.0278934	0.202922	3	adrenal gland development
GO:0034765	0.0278934	0.202922	3	regulation of ion transmembrane transport
GO:0030433	0.0317872	0.227343	7	ubiquitin-dependent ERAD pathway
GO:0048793	0.0334409	0.238365	8	pronephros development
GO:0071526	0.0335784	0.238542	5	semaphorin-plexin signaling pathway
GO:0031101	0.0336983	0.238593	10	fin regeneration
GO:0016055	0.0349655	0.24592	12	Wnt signaling pathway
GO:0030902	0.0365455	0.255907	7	hindbrain development
GO:0001568	0.0378131	0.255907	8	blood vessel development
GO:0001757	0.039127	0.255907	3	somite specification
GO:0008015	0.039127	0.255907	3	blood circulation
GO:0010001	0.039127	0.255907	3	glial cell differentiation
GO:0010951	0.039127	0.255907	3	negative regulation of endopeptidase activity
GO:0030510	0.039127	0.255907	3	regulation of BMP signaling pathway
GO:0048665	0.039127	0.255907	3	neuron fate specification
GO:0060030	0.039127	0.255907	3	dorsal convergence
GO:0007626	0.0391495	0.255907	6	locomotory behavior
GO:0060070	0.0417504	0.255907	7	canonical Wnt signaling pathway
GO:0003208	0.041946	0.255907	2	cardiac ventricle morphogenesis
GO:0003262	0.041946	0.255907	2	endocardial progenitor cell migration to the midline involved in heart field formation
GO:0005978	0.041946	0.255907	2	glycogen biosynthetic process
GO:0006623	0.041946	0.255907	2	protein targeting to vacuole
GO:0006790	0.041946	0.255907	2	sulfur compound metabolic process
GO:0006895	0.041946	0.255907	2	Golgi to endosome transport
GO:0019432	0.041946	0.255907	2	triglyceride biosynthetic process
GO:0021571	0.041946	0.255907	2	rhombomere 5 development
GO:0021572	0.041946	0.255907	2	rhombomere 6 development
GO:0033564	0.041946	0.255907	2	anterior/posterior axon guidance
GO:0035143	0.041946	0.255907	2	caudal fin morphogenesis
GO:0035265	0.041946	0.255907	2	organ growth
GO:0042692	0.041946	0.255907	2	muscle cell differentiation
GO:0042694	0.041946	0.255907	2	muscle cell fate specification
GO:0045859	0.041946	0.255907	2	regulation of protein kinase activity
GO:0055003	0.041946	0.255907	2	cardiac myofibril assembly
GO:0055016	0.041946	0.255907	2	hypochord development
GO:0055074	0.041946	0.255907	2	calcium ion homeostasis
GO:0060351	0.041946	0.255907	2	cartilage development involved in endochondral bone morphogenesis
GO:0061035	0.041946	0.255907	2	regulation of cartilage development
GO:0070309	0.041946	0.255907	2	lens fiber cell morphogenesis
GO:0071880	0.041946	0.255907	2	adenylate cyclase-activating adrenergic receptor signaling pathway
GO:0090305	0.041946	0.255907	2	nucleic acid phosphodiester bond hydrolysis
GO:0097475	0.041946	0.255907	2	motor neuron migration
GO:1901214	0.041946	0.255907	2	regulation of neuron death
GO:1990592	0.041946	0.255907	2	protein K69-linked ufmylation
GO:0035118	0.0475416	0.271564	4	embryonic pectoral fin morphogenesis
GO:0042246	0.0475416	0.271564	4	tissue regeneration
GO:0048854	0.0475416	0.271564	4	brain morphogenesis
GO:0042074	0.0476691	0.271564	8	cell migration involved in gastrulation
