## Supplementary material for "Gene module reconstruction elucidates cellular differentiation processes and the regulatory logic of specialized secretion": Table S2

### Sheet: TableS2_Hatching_Gland_GO
	p-value	adj-p-value	n_genes	description
GO:0006888	1.6394e-12	6.97403e-10	28	endoplasmic reticulum to Golgi vesicle-mediated transport
GO:0006614	3.2493e-10	9.87324e-08	9	SRP-dependent cotranslational protein targeting to membrane
GO:0006886	1.44673e-09	3.84648e-07	41	intracellular protein transport
GO:0030433	1.01954e-08	2.4095e-06	16	ubiquitin-dependent ERAD pathway
GO:0007498	5.65596e-08	1.03942e-05	10	mesoderm development
GO:0006616	4.77632e-07	5.65229e-05	6	SRP-dependent cotranslational protein targeting to membrane, translocation
GO:0016192	9.33864e-07	0.000104544	32	vesicle-mediated transport
GO:0061053	1.73933e-06	0.000184977	12	somite development
GO:0007492	2.0929e-06	0.000202346	9	endoderm development
GO:0030968	2.0929e-06	0.000202346	9	endoplasmic reticulum unfolded protein response
GO:0045047	3.09108e-06	0.000285858	6	protein targeting to ER
GO:0071391	3.97024e-06	0.000351863	7	cellular response to estrogen stimulus
GO:0071569	5.41806e-06	0.000411579	5	protein ufmylation
GO:1900107	5.41806e-06	0.000411579	5	regulation of nodal signaling pathway
GO:0034976	6.82819e-06	0.000500812	8	response to endoplasmic reticulum stress
GO:0009953	8.01947e-06	0.000555411	20	dorsal/ventral pattern formation
GO:0015031	9.23264e-06	0.000613682	42	protein transport
GO:0001707	1.14326e-05	0.000715213	6	mesoderm formation
GO:2000223	1.14326e-05	0.000715213	6	regulation of BMP signaling pathway involved in heart jogging
GO:0007030	1.33687e-05	0.000812436	12	Golgi organization
GO:0006890	1.75782e-05	0.0010131	10	retrograde vesicle-mediated transport, Golgi to endoplasmic reticulum
GO:0006465	3.01202e-05	0.00164271	5	signal peptide processing
GO:0031204	3.01202e-05	0.00164271	5	posttranslational protein targeting to membrane, translocation
GO:0048382	3.17177e-05	0.00168659	6	mesendoderm development
GO:0007368	4.3467e-05	0.00225498	19	determination of left/right symmetry
GO:0001706	4.4706e-05	0.00226404	7	endoderm formation
GO:1990592	6.13885e-05	0.00296757	4	protein K69-linked ufmylation
GO:0009306	7.20581e-05	0.00339113	8	protein secretion
GO:0033504	7.33389e-05	0.00339113	6	floor plate development
GO:0048280	9.76929e-05	0.00442112	5	vesicle fusion with Golgi apparatus
GO:0010862	0.000114845	0.00508907	8	positive regulation of pathway-restricted SMAD protein phosphorylation
GO:0001756	0.000155725	0.00662454	16	somitogenesis
GO:0006891	0.000234919	0.0096903	7	intra-Golgi vesicle-mediated transport
GO:0001702	0.00024146	0.0096903	5	gastrulation with mouth forming second
GO:0030903	0.000246709	0.00971758	11	notochord development
GO:0007275	0.000270391	0.0101128	56	multicellular organism development
GO:0007398	0.00028527	0.0101128	4	ectoderm development
GO:0035188	0.00028527	0.0101128	4	hatching
GO:0048332	0.00028527	0.0101128	4	mesoderm morphogenesis
GO:0061709	0.00028527	0.0101128	4	reticulophagy
GO:0048702	0.00036899	0.0126587	7	embryonic neurocranium morphogenesis
GO:0006486	0.000416041	0.0140463	14	protein glycosylation
GO:0061371	0.000518165	0.0164498	10	determination of heart left/right asymmetry
GO:0030917	0.000540576	0.0169089	8	midbrain-hindbrain boundary development
GO:0032469	0.000694741	0.0187053	3	endoplasmic reticulum calcium ion homeostasis
GO:0048205	0.000694741	0.0187053	3	COPI coating of Golgi vesicle
GO:0048785	0.000694741	0.0187053	3	hatching gland development
GO:0060975	0.000694741	0.0187053	3	cardioblast migration to the midline involved in heart field formation
GO:0072045	0.000694741	0.0187053	3	convergent extension involved in nephron morphogenesis
GO:0006882	0.00079557	0.0206363	4	cellular zinc ion homeostasis
GO:0007413	0.00079557	0.0206363	4	axonal fasciculation
GO:0042663	0.00079557	0.0206363	4	regulation of endodermal cell fate specification
GO:0006829	0.000933937	0.0236486	5	zinc ion transport
GO:0009950	0.000933937	0.0236486	5	dorsal/ventral axis specification
GO:0006487	0.00101635	0.0251368	8	protein N-linked glycosylation
GO:0060395	0.00101635	0.0251368	8	SMAD protein signal transduction
GO:0003143	0.00116093	0.0283318	7	embryonic heart tube morphogenesis
GO:0051603	0.00134897	0.0316838	10	proteolysis involved in cellular protein catabolic process
GO:0010628	0.00135553	0.0316838	8	positive regulation of gene expression
GO:0035775	0.00158785	0.0367103	5	pronephric glomerulus morphogenesis
GO:0030334	0.00229997	0.0509588	8	regulation of cell migration
GO:0090305	0.0025948	0.054645	3	nucleic acid phosphodiester bond hydrolysis
GO:1903589	0.0025948	0.054645	3	positive regulation of blood vessel endothelial cell proliferation involved in sprouting angiogenesis
GO:0006955	0.00303592	0.0626932	10	immune response
GO:0042664	0.00321069	0.0650393	4	negative regulation of endodermal cell fate specification
GO:0003007	0.00340661	0.0677182	9	heart morphogenesis
GO:0030902	0.00340661	0.0677182	9	hindbrain development
GO:0021508	0.00380616	0.0749602	5	floor plate formation
GO:0045165	0.00472315	0.0913285	6	cell fate commitment
GO:0070121	0.0051655	0.0989821	10	Kupffer's vesicle development
GO:0003406	0.00537632	0.102102	4	retinal pigment epithelium development
GO:0035567	0.00549374	0.103409	5	non-canonical Wnt signaling pathway
GO:0006621	0.0060591	0.107039	3	protein retention in ER lumen
GO:0009298	0.0060591	0.107039	3	GDP-mannose biosynthetic process
GO:0035462	0.0060591	0.107039	3	determination of left/right asymmetry in diencephalon
GO:0045048	0.0060591	0.107039	3	protein insertion into ER membrane
GO:0048319	0.0060591	0.107039	3	axial mesoderm morphogenesis
GO:0042074	0.00608918	0.107039	10	cell migration involved in gastrulation
GO:0001708	0.00615815	0.107364	7	cell fate specification
GO:0006811	0.00666829	0.11136	24	ion transport
GO:0055085	0.00667837	0.11136	20	transmembrane transport
GO:0030901	0.00769091	0.11136	7	midbrain development
GO:0006625	0.00785333	0.11136	2	protein targeting to peroxisome
GO:0007493	0.00785333	0.11136	2	endodermal cell fate determination
GO:0015867	0.00785333	0.11136	2	ATP transport
GO:0021527	0.00785333	0.11136	2	spinal cord association neuron differentiation
GO:0021531	0.00785333	0.11136	2	spinal cord radial glial cell differentiation
GO:0032094	0.00785333	0.11136	2	response to food
GO:0035459	0.00785333	0.11136	2	vesicle cargo loading
GO:0048331	0.00785333	0.11136	2	axial mesoderm structural organization
GO:0048389	0.00785333	0.11136	2	intermediate mesoderm development
GO:0051094	0.00785333	0.11136	2	positive regulation of developmental process
GO:0051281	0.00785333	0.11136	2	positive regulation of release of sequestered calcium ion into cytosol
GO:0055012	0.00785333	0.11136	2	ventricular cardiac muscle cell differentiation
GO:1903895	0.00785333	0.11136	2	negative regulation of IRE1-mediated unfolded protein response
GO:1904325	0.00785333	0.11136	2	positive regulation of inhibitory G protein-coupled receptor phosphorylation
GO:0060059	0.00810585	0.11418	6	embryonic retina morphogenesis in camera-type eye
GO:0048596	0.00833791	0.115913	4	embryonic camera-type eye morphogenesis
GO:0009880	0.010327	0.139908	6	embryonic pattern specification
GO:0010002	0.0113226	0.148662	3	cardioblast differentiation
GO:0014028	0.0113226	0.148662	3	notochord formation
GO:0021999	0.0113226	0.148662	3	neural plate anterior/posterior regionalization
GO:0048339	0.0113226	0.148662	3	paraxial mesoderm development
GO:0060034	0.0113226	0.148662	3	notochord cell differentiation
GO:0006508	0.0114298	0.149149	28	proteolysis
GO:0007029	0.0121951	0.157206	4	endoplasmic reticulum organization
GO:0071910	0.0121951	0.157206	4	determination of liver left/right asymmetry
GO:0006813	0.0135818	0.174027	5	potassium ion transport
GO:0001570	0.0140359	0.178768	8	vasculogenesis
GO:0006883	0.0170303	0.211214	4	cellular sodium ion homeostasis
GO:0048013	0.0170303	0.211214	4	ephrin receptor signaling pathway
GO:0051781	0.0170303	0.211214	4	positive regulation of cell division
GO:0009952	0.0170799	0.211214	11	anterior/posterior pattern specification
GO:0021549	0.0174635	0.21471	5	cerebellum development
GO:0007218	0.01852	0.221304	3	neuropeptide signaling pathway
GO:0008078	0.01852	0.221304	3	mesodermal cell migration
GO:0010507	0.01852	0.221304	3	negative regulation of autophagy
GO:0001889	0.0191348	0.22563	12	liver development
GO:0031016	0.0197935	0.22563	7	pancreas development
GO:0006457	0.0212368	0.22563	12	protein folding
GO:0001934	0.0220136	0.22563	5	positive regulation of protein phosphorylation
GO:0008543	0.0220136	0.22563	5	fibroblast growth factor receptor signaling pathway
GO:0003400	0.0221705	0.22563	2	regulation of COPII vesicle coating
GO:0006567	0.0221705	0.22563	2	threonine catabolic process
GO:0006620	0.0221705	0.22563	2	posttranslational protein targeting to endoplasmic reticulum membrane
GO:0006703	0.0221705	0.22563	2	estrogen biosynthetic process
GO:0010159	0.0221705	0.22563	2	specification of animal organ position
GO:0017185	0.0221705	0.22563	2	peptidyl-lysine hydroxylation
GO:0030970	0.0221705	0.22563	2	retrograde protein transport, ER to cytosol
GO:0031102	0.0221705	0.22563	2	neuron projection regeneration
GO:0032099	0.0221705	0.22563	2	negative regulation of appetite
GO:0034975	0.0221705	0.22563	2	protein folding in endoplasmic reticulum
GO:0045056	0.0221705	0.22563	2	transcytosis
GO:0046619	0.0221705	0.22563	2	optic placode formation involved in camera-type eye formation
GO:0048618	0.0221705	0.22563	2	post-embryonic foregut morphogenesis
GO:0055011	0.0221705	0.22563	2	atrial cardiac muscle cell differentiation
GO:0060976	0.0221705	0.22563	2	coronary vasculature development
GO:0070586	0.0221705	0.22563	2	cell-cell adhesion involved in gastrulation
GO:0071578	0.0221705	0.22563	2	zinc ion import across plasma membrane
GO:2000766	0.0221705	0.22563	2	negative regulation of cytoplasmic translation
GO:0030001	0.0229076	0.229833	4	metal ion transport
GO:0070654	0.0229076	0.229833	4	sensory epithelium regeneration
GO:0005975	0.0235053	0.234722	12	carbohydrate metabolic process
GO:0090630	0.0271251	0.26426	7	activation of GTPase activity
GO:0003323	0.0277056	0.26426	3	type B pancreatic cell development
GO:0018279	0.0277056	0.26426	3	protein N-linked glycosylation via asparagine
GO:0038092	0.0277056	0.26426	3	nodal signaling pathway
GO:0046839	0.0277056	0.26426	3	phospholipid dephosphorylation
GO:0003140	0.0298732	0.281152	4	determination of left/right asymmetry in lateral mesoderm
GO:1990573	0.0298732	0.281152	4	potassium ion import across plasma membrane
GO:0030218	0.0361111	0.299845	7	erythrocyte differentiation
GO:0021854	0.0379551	0.299845	4	hypothalamus development
GO:0008015	0.0388703	0.299845	3	blood circulation
GO:0045010	0.0388703	0.299845	3	actin nucleation
GO:0048263	0.0388703	0.299845	3	determination of dorsal identity
GO:0048665	0.0388703	0.299845	3	neuron fate specification
GO:0009058	0.0400004	0.299845	5	biosynthetic process
GO:0060070	0.041262	0.299845	7	canonical Wnt signaling pathway
GO:0005978	0.0417462	0.299845	2	glycogen biosynthetic process
GO:0006490	0.0417462	0.299845	2	oligosaccharide-lipid intermediate biosynthetic process
GO:0010467	0.0417462	0.299845	2	gene expression
GO:0021501	0.0417462	0.299845	2	prechordal plate formation
GO:0021517	0.0417462	0.299845	2	ventral spinal cord development
GO:0021571	0.0417462	0.299845	2	rhombomere 5 development
GO:0021572	0.0417462	0.299845	2	rhombomere 6 development
GO:0021794	0.0417462	0.299845	2	thalamus development
GO:0033211	0.0417462	0.299845	2	adiponectin-activated signaling pathway
GO:0034315	0.0417462	0.299845	2	regulation of Arp2/3 complex-mediated actin nucleation
GO:0035143	0.0417462	0.299845	2	caudal fin morphogenesis
GO:0035269	0.0417462	0.299845	2	protein O-linked mannosylation
GO:0035988	0.0417462	0.299845	2	chondrocyte proliferation
GO:0042694	0.0417462	0.299845	2	muscle cell fate specification
GO:0048255	0.0417462	0.299845	2	mRNA stabilization
GO:0060898	0.0417462	0.299845	2	eye field cell fate commitment involved in camera-type eye formation
GO:0061035	0.0417462	0.299845	2	regulation of cartilage development
GO:0071577	0.0417462	0.299845	2	zinc ion transmembrane transport
GO:0071678	0.0417462	0.299845	2	olfactory bulb axon guidance
GO:0097475	0.0417462	0.299845	2	motor neuron migration
GO:0030099	0.0471648	0.299845	4	myeloid cell differentiation
GO:0000045	0.047515	0.299845	5	autophagosome assembly
