## Supplementary material for "Gene module reconstruction elucidates cellular differentiation processes and the regulatory logic of specialized secretion": Table S3

### Sheet: TableS3_Notochord_Modules
Module	Member Genes
Adhesion	cdh2, cdh6, cx43.4, kirrel3l, magi1b, mtdha, pcdh8, pdzd11, zfyve21
Adhesion (2)	cgref1, crip2, dsc2l, dtnba, fat1a, nedd9, ptk2ab, rap1b, si:dkey-22o22.2
Adhesion (cell-ECM)	bcam, bsg, cd151l, cd164, colec12, dag1, dmd, fermt2, ilk, itga6a, lhfp, nmrk2, rab21, si:dkey-261h17.1, tspan18b, tspan4b
Apoptosis Growth arrest	arg2, bcl2l12, casp3a, gadd45ba, znf395
Apoptosis Growth arrest (2)	cdkn1ca, nupr2, plk3, relt
Apoptosis Growth arrest (3)	bcl2l14, bida, bnip4, dap, fadd, gadd45ab, gadd45bb, hdr, ikbip, tmem214, zgc:153993
Autophagy	gabarapa, gabarapl1, tmem208, tmem39a, wdfy4
Caveola	cav1, cav2, cav3, ehd2b, ptrfb
Cell cycle progression	ccnd1, erh
Cell morphology	palm1b, palmda
Cell polarity (WNT)	ccnyl1, csrp1a, daam1b, dixdc1a, fzd2, pard6gb, prickle1a, prickle1b
Cotranslational targeting to ER	rrbp1, rrbp1b, sec11a, sec61a1, sec61a1l, sec61b, sec61g, sec63, spcs1, spcs2, spcs3, srp14, srp19, srp54, srpr, ssr1, ssr2, ssr3, ssr4, tram1, tram2
Cytoprotective proteins	bag3, clu, dnajb6a, gpx7, gpx8, hspb8, selk, selm, sep15, sepn1, sesn3
Cytoskeleton remodeling	msna, sdcbp2, sept9a
Cytoskeleton remodeling (2)	bcar1, cnn3a, emd, fhdc2, kank1, lasp1, si:ch211-163l21.7, sipa1l1, sptbn1, tuba8l2
Cytoskeleton remodeling (3)	actb2, cabz01078594.1, cald1l2, ensdarg00000054723, fhl1b, frya, fryb, haus7, lmod1a, mtss1l, myl9a, mylk5, si:ch73-23l24.1, sncga, stk10, tacc2, tln1, tnnt2e, tpm4a, tppp3
Cytoskeleton remodeling (Septin)	sept15, sept2, sept4, sept6
ECM (basement membrane elastin)	agrn, emid1, emilin3, emilin3a, fbln2, hspg2, lama5, lamb1a, lamc1, mfap2, nid2a, pmp22b
ECM (collagen)	cabz01044297.1, cmn, col11a1a, col11a2, col2a1a, col2a1b, col5a3a, col8a1a, col9a1b, col9a2, col9a3, zgc:113232
ECM remodeling	bx322608.1, ccdc80, cpxm1b, cybrd1, hapln1a, loxl1, loxl2a, loxl2b, loxl3b, loxl5b, mmp14a, ndnf, pcolce2b, serpine1, si:dkey-174i8.1
Endopeptidase inhibitor	cst3, itih2
Endopeptidase inhibitor (2)	cast, ntd5, si:busm1-57f23.1, zgc:163030
Epigenetic regulation	atrx
Epigenetic regulation (2)	dip2ba, h1f0, rybpb, samd1a, si:ch211-154o6.3, si:dkey-117m1.4, spty2d1, tox
ER morphology	ckap4, lnpa
GTPase activity regulation	akap13, arhgap23a, arhgef19, dab2ipb, dock7, farp2, gdi1, git1, gng2, gng7, ngef, rac1a, rassf3, rassf7b, rgs12a, rhocb, rras2, si:dkey-65j6.2
Ion homeostasis	fam96a, stim2, zgc:92066
Metabolism	ckma, cyp27c1, cyp2aa8, ddt, dhrs3b, glo1, hsd20b2, natd1, nme4, pgd, rdh10b, sat1a.1, tph1b
Metabolism (2)	adssl1, cmpk, crot, cyp20a1, inpp5b, itpkb, oaz1a, papss2b, pdxdc1, phgdh, pnp5a, sdr16c5a, smox, tyw5
Metabolism (3)	chst11, entpd5a, gdpd5b, mat2al, noxo1b
Metabolism (glucose)	aldoaa, gale, gnpnat1, ldha, pgm3, phkg2, pmm2, uap1, ugdh, ugp2b
Metabolism (lipid)	abhd15a, acsbg2, atp10a, chpt1, gpat2, hdlbpa, lipg, lipia, lpin1, serinc2, sgms1, si:dkeyp-110e4.6, tmem189
Migration	aplnr2, aplnra, epha2, epha2a, epha4a, ephb3a, fn1a, hmmr
Mitochondria function	higd1a, nudt9
Mitochondria function (2)	c23h20orf24, cox6a2, cyb5b, mthfd2, si:ch211-235e9.8, si:dkey-13i19.8, timmdc1
mRNA processing translation	eef1da, eif4ba, pelo, pskh2, qki2, qkia, rbfox2, rbm24a, riok3, rpf1, snd1, zfp36, znf385a
Non-coding-RNA	si:ch211-220p4.1, si:dkey-100n23.4, si:dkey-238c7.12
Not annotated	adprh, cdpf1, cdv3, fam114a1, fam114a2, fam133b, sb:cb1058, si:ch211-129o18.4, si:ch73-269m14.2, si:dkey-18j18.3, si:dkey-238c7.16, si:dkey-88l16.5, si:dkeyp-104h9.5, smco4, tmem134, tmem263, tmem45a, zgc:113691, zgc:153675, zgc:66433, zgc:92818
Protein aggregation	apbb2b, aplp2, itm2ba, serf2
Protein chaperone	cabz01080568.1, calr, calr3a, calr3b, calua, calub, dnajb11, dnajb12a, dnajc1, hsp90b1, hyou1, manf, rcn1, rcn3
Protein degradation	derl2, edem1, erlec1, herpud1, rnf19a, rnft2, uba5, ufc1, ufm1
Protein folding	asph, fkbp11, fkbp7, fkbp9, ggcx, p4hb, pdia3, pdia4, pdia5, pdia6, ppib, txndc5, vkorc1
Protein folding (collagen)	crtap, fkbp10b, fkbp14, p3h1, p3h3, p4ha1a, p4ha1b, p4ha2, plod1a, plod2, plod3, serpinh1a, serpinh1b
Protein glycosylation	b3gnt7l, b4galnt3b, b4galt4, b4galt7, chpfa, chst14, chst2a, chst3a, cmasa, colgalt1, dhdds, galnt7, glt8d1, gmppab, gxylt1b, gyltl1b, mlec, pqlc3, si:ch73-91k6.2, tmtc1
Protein glycosylation (OST)	alg5, dad1, ddost, dpm1, dpm3, krtcap2, magt1, ost4, ostc, rpn1, sdf2l1, serp1, tmem258
Signal transduction	acvr1ba, arl4ab, calm2a, net1, pim2, pip5k1aa, rasgef1ba, stmn2a, syap1
Signal transduction (2)	dact2, gid8b, hspa12a, kctd5a, lpar1, lypd6b, midn, mob2a, ndfip2, notch1a, nrip1a, pdap1b, rasl11b, rassf8b, rhpn2, rp2, sash1a, wdfy1, zfand5a, zgc:110340, zgc:92107
Signal transduction (3)	ahnak, brap, cd276, dstyk, fam212aa, fgfrl1a, fndc3ba, gab1, grip1, hipk3b, lmbrd2, lrig1, lrrc59, mhc1zba, nck1b, nuak2, ociad1, pak1, pak2a, pbxip1a, pde4ba, ppme1, ppp1cab, ppp1r14c, ppp3ccb, prrc1, ptpn2b, schip1, shdb, si:ch211-120p12.3, stat1a, tmem119b, tpd52l2b, tpte, trib3, tril
Signal transduction (4)	ackr4b, adra2da, agtrap, apcdd1l, cd99, dab2, dapp1, drd2b, errfi1, ghra, gpr180, kctd12.1, kctd12.2, lifrb, mark4, nrbp2a, nuak1b, si:dkey-12l12.1, si:dkeyp-118a3.2, si:dkeyp-12a9.5, tspan7b, znf385b
Signal transduction (calcium dependent)	anxa11a, anxa13, anxa2a, anxa3b, ca8, caska, caskin1, caskin2, efcab1, hpcal1, ip6k2b, ncalda, nucb2a, pcp4l1, pi4k2b, pik3cb, strn3
Signal transduction (ubiquitin)	hectd3, peli1b, smurf1, wwp2
Small molecule transporter	slc17a9b, slc30a7, slc31a1, slc35a2, slc35b4, slc35e1, slc38a10, slc39a7, tm9sf2, tm9sf3, tmco1
Small molecule transporter (2)	slc38a8, slc3a2, slc3a2a, slc7a8a
Small molecule transporter (ion)	atox1, cacna1aa, clic4, fxyd1, fxyd6l, plp2, tmem163b, trpv4
Small molecule transporter (osmoregulation)	atp1a1b, lrrc8aa, lrrc8da
Tissue patterning (2)	fgf4, gdf11, insb, ism1, oafa, shha, shhb, soga1, tnfaip6
Tissue patterning (3)	apela, cnpy4, fam3c, fibinb, fstl1a, fstl1b, igf2a, jag1b, nog2, pappa2, ppp1r1c, tdgf1, wnt11
Tissue patterning (4)	ctgfa, cyr61, edn2, egf, hhipl2, lect1, lgals1l1, ltbp3, ppdpfb, slit1b, slit3, sparc, spon1b, susd5, tgfb3
Tissue patterning (angiogenesis)	angptl6, mydgf, pdgfbb, si:ch211-203c7.2, vasnb, vegfaa
Tissue patterning (axon guidance)	hfe2, igsf9a, ntn1a, plxnb1a, ptprfb, rgma, rgmb, rgmd, sema3fb, sema4c, sema5bb, sema6d, slit2, tenm3
Tissue patterning (specification)	admp, chd, dkk1b, fgf17, fgf24, fgf3, fgf8a, frzb, fscn1a, lft1, lft2, ndr2, nog1, scube2
Transcription elongation	aff3, ell2, tceb1b, tceb2, tceb3
Transcription regulation (2)	atf7a, foxa1, irx3a, irx5a, meox1, mnx1, mxd4, mxi1, rreb1b, snai2, tbx3a, tcf25, zeb2a
Transcription regulation (3)	arid3b, bx927282.1, creb3l3l, foxp1b, jund, lin52, malat1, nrip1b, sra1, tcf7l1a, tead1b, tob1b, tsc22d1, vgll2b
Transcription regulation (neural patterning)	hoxb1b, hoxc1a, irx1b, irx3b, lmx1ba, puraa
Transcription regulation (specification 2)	cited4b, foxa, foxa2, hic1l, hn1l, lhx1a, nkx1.2la, noto, phtf1, sall1a, sall3b, ta, tob1a, twist2, yap1, znf609
Transcription regulation (specification)	ets2, foxa3, foxb1a, foxd3, gsc, her7, sebox
UPR	atf6, creb3l1, creb3l2, hspa5, mbtps1, xbp1
Vacuolation (V-ATPase)	atp6ap1b, atp6v0b, atp6v0ca, atp6v0e1, atp6v1c1a, atp6v1e1b, atpv0e2, lamtor2, lamtor3, rnaseka, rnasekb, tmem9b, vps37d
Vesicle mediated transport	acbd3, arcn1a, arcn1b, arf2b, arf4a, arf5, arl1, bcap31, bet1, bet1l, casc4, copa, copb1, copb2, cope, copg2, copz2, golgb1, golt1bb, gorasp1a, gorasp2, gosr1, gosr2, ier3ip1, ift20, kdelr2a, kdelr2b, kdelr3, lman1, lman2, lysmd3, mia3, mppe1, rab14, rab1ab, rab2a, rab6a, rabac1, rer1, sar1b, scfd1, sec13, sec22ba, sec22bb, sec23a, sec23b, sec23ip, sec24a, si:ch73-111k22.2, smim7, stx18, stx5a, s…
Vesicle mediated transport (2)	agap1, ap3d1, arfip1, arl4aa, ccdc186, clint1a, cpne1, ehd1a, ehd1b, golga1, golga4, golim4a, golim4b, itsn2b, pitpnbl, rab32a, rab35b, si:ch211-11k18.4, si:dkey-145p14.5, snx18a, snx3, snx4, stx10, tbc1d23, zgc:162964
Vesicle mediated transport (3)	ap3m1, dopey2, lamp1, pdcd6, picalma, sdf4, si:ch73-173m3.3, sntb2, ston2, vamp3
