## Supplementary material for "Gene module reconstruction elucidates cellular differentiation processes and the regulatory logic of specialized secretion": Table S4

### Sheet: TableS4_Hatching_Gland_Modules
Module	Member Genes
Adhesion	cdh2, cx35b, ipcef1, kirrel3l, magi1b, mfge8b, pcdh8, tspan18b, tspan36
Adhesion (2)	cdh1, mtdha, pcdh10b, pcdh1b, perp
Adhesion (3)	cldnb, cldnh, cnfn, kaznb, lad1, srpx, tspan13b
Apoptosis Growth arrest	btg2, casp3a, cxxc5b, dap, gadd45ba, gadd45ga, gadd45gip1, mob1bb, pinx1
Apoptosis Growth arrest (2)	cdk5rap3, cdkn3, dedd1, dnase1l3, fam162a, minpp1b, pawr, sesn1, tmem214, tp53bp2b, xkr9
Autophagy	atg101, gabarapl1, si:ch211-163l21.8, tmem208, vmp1
Cell cycle progression	ccne1, pmaip1, rbms1a
Cell cycle progression (2)	cpeb2, nek7, sfi1, wee1
Cell morphology	gpm6ab, palm1b, zgc:112994
Cotranslational targeting to ER	asna1, hm13, rrbp1, rrbp1b, sec11a, sec61a1, sec61a1l, sec61b, sec61g, sec63, spcs1, spcs2, spcs3, srp14, srp19, srp54, srp68, srp72, srp9, srpr, srprb, ssr1, ssr2, ssr3, ssr4, tram1, tram2
Cytoprotective proteins	bnip4, clptm1l, msrb1a, prdx4, secisbp2, selk, selm, tmem45a
Cytoskeleton remodeling	abi1b, dynll2a, frmd4ba, krt23, rap2b, rnd1l, sept9a, tpm3
Cytoskeleton remodeling (2)	bcar1, cdc42ep4a, myo10l3, nebl, pafah1b1b, rab33a, si:ch211-163l21.7, spata6l
Cytoskeleton remodeling (3)	afap1l1a, amotl2a, camsap3, ehbp1, emd, ezrb, map7d3, mapre3b, mylipa, pdlim1, phactr4a, scinlb, si:ch211-247j9.1, si:dkeyp-94b4.1, tagln2, tmod2, ttll10, tuba1b, tuba8l2
Cytoskeleton remodeling (4)	evla, fmn1, hax1, jakmip1, rnd1, sept4a, stk35, wipf2a, zgc:92287
Cytoskeleton remodeling (IF)	krt18, krt8, krt91, lmna, nefmb, pleca, si:ch211-243g18.2, zgc:92380
DNA repair	eepd1, sfr1
ECM remodeling	stm, sulf1, zp3.2
ECM remodeling (2)	chid1, f13a1b, pcolce2a, si:ch211-226m16.2, slc35c2
EMC	emc8, mmgt1
Endopeptidase	adam8a, adamts18, cpda, cpn1, ctsc, pkdcca
Endopeptidase (hatching)	ctslb, ctsll, he1a, he1b, si:dkey-239j18.2, si:dkey-239j18.3, si:dkey-269i1.3, si:dkey-269i1.4, si:dkey-26g8.4, si:dkey-26g8.5, zgc:174153, zgc:174855
Endopeptidase (serine-type)	cela1, nrd1b, tmprss9, zgc:123295
Endopeptidase inhibitor	cst3, itih2, ntd5, zgc:163030
Endopeptidase inhibitor (2)	cst14a.2, fq311892.1, spint2
Epigenetic regulation	chd4b, dpf2, histh1l, nap1l4a, samd7, si:ch211-154o6.3, spty2d1
ER morphology	atl2, esyt1a, reep5, rtn4a, si:dkey-222f8.3
GTPase activity regulation	dennd4a, grtp1a, iqsec1b, mcf2la, quo, rgs2, rgs6, sgsm3, si:ch1073-165f9.2, si:ch211-238n5.4, si:dkeyp-69e1.8, tbc1d15, tbc1d16, tbc1d17, tbc1d30
Ion transporter (ATPase)	atp1b1a, atp1b3a, atp1b3b, atp2a2b
Metabolism	aldob, cyp27c1, cyp2aa8, gyg1a, hsd17b12a, hsd20b2, rdh10a, tph1b, tpi1b
Metabolism (2)	cbsb, chst11, dhrs3b, elovl6, fads6, fam84a, nme4, odc1, ppp1r3g, rdh8a, sat1a.1, smox, sptlc2b, tdh, ugdh
Metabolism (3)	asns, cahz, ckbb, ficd, gcat, gnsa, hagh, hoga1, hrsp12, mettl9, nmt1b, nt5c3a, nudt5, pank1b, papss2b, qpctla, si:dkey-193c22.1, tmppe, zgc:92630
Metabolism (glucose)	gck, ldha, pmm2, uap1, ugp2b
Metabolism (lipid)	chkb, chpt1, cptp, cyb5r1, fabp11a, gbgt1l4, hdlbpa, lmf2b, mal, mboat1, mbpb, pcyt1ab, pld1b, plpp1, plpp2b, plpp5, ugt8, zgc:158403
Metabolism (tRNA)	dtd1, elp3, ftsj1, tsen34, vars, yars
Migration	aplnra, aplnrb, efna1a, efnb2a, efnb2b, hmmr, sdc4
Mitochondria function	coq10b, dleu7, higd1a, ndufv3, nudt9, slc25a33
Mitochondria function (2)	atpif1b, c23h20orf24, chchd5, chchd7, coa7, cox17, cox4i2, minos1, mterf4, mtg1, ptpmt1, si:dkey-76k16.6, slc25a24, slc25a42, sucla2, trap1, tspo, uqcc3
mRNA processing translation	cth1, ddx4
mRNA processing translation (2)	dbr1, eef1da, eif2ak3, eif3jb, eif4eb, eri1, esrp2, fam118b, fam46ba, gtpbp1l, larp1b, larp7, rbm24a, si:dkey-17o15.2, zgc:103692
Protein chaperone	calr, calr3a, calr3b, canx, dnajb11, dnajb9b, dnajc1, dnajc3a, hsp90aa1.2, hsp90b1, hspa13, hyou1, manf, rcn3, sil1
Protein degradation	ddrgk1, derl1, derl2, derl3, edem1, edem2, erlec1, faf2, flj11011l, herpud1, march6, os9, rnft2, sel1l, syvn1, uba5, ube2g2, ubl3a, ufc1, ufl1, ufm1, ufsp2, vimp
Protein degradation (peroxisome)	pex1, zfand6
Protein folding	agr2, asph, ero1b, erp44, fkbp11, fkbp2, fkbp9, ggcx, p4ha2, p4hb, pdia3, pdia4, pdia5, pdia6, plod1a, plod3, ppib, prkcsh
Protein glycosylation	b3gnt5b, b4galt7, colgalt1, dhdds, gmppab, gmppb, mgat1a, mgat4d, mlec, nansa, nus1, si:ch73-91k6.2, st6gal2a
Protein glycosylation (mucin)	b3gnt2b, galnt6, gcnt4a
Protein glycosylation (OST)	alg11, alg2, alg5, dad1, ddost, dpm1, krtcap2, ost4, ostc, rpn1, sdf2l1, serp1, tmem258
Signal transduction	acvr1ba, arl4ab, cmtm6, cmtm7, dact2, flrt3, mapk12b, net1, notch1a, pdzrn3b, plekhg5, prickle1b, rasgef1ba, rnf24, si:dkey-30c15.2, trib3, zgc:153952, zswim5
Signal transduction (2)	ahi1, asb11, chordc1a, csnk1db, fzd8a, fzd8b, gid8b, mknk2b, mtmr8, sash1a, shisa2, si:ch211-63o20.7, tmem198a, tnfsf10l, zfand5a, zgc:110340
Signal transduction (3)	adipor1a, adipor1b, adrb3a, capn2b, csrp1a, dusp14, dusp4, enc3, fbxo2, fbxo9, gpr108, gpr160, lrrc59, mhc1laa, mvp, pdap1b, pim2, pkib, ppp1r37, ptpn2b, ranbp9, rasl11a, si:dkey-204f11.64, si:dkey-3h3.3, si:dkeyp-100a1.6, ubac1, ywhah
Signal transduction (4)	cd276, lrp8, pbxip1b, rnf183, trim25, ttc7a, vsig10, vtcn1, zgc:91860
Signal transduction (calcium dependent)	ahcyl1, anxa13, ca8, camk1b, capns1a, creld2, hpca, icn, itpr3, mctp2b, nucb2a, nucb2b, rcvrn2, s100s, s100u, s100v1, s100v2
Small molecule transporter	abca3b, mfsd2ab, slc12a7a, slc17a9b, slc30a7, slc30a8, slc35a1, slc35b1, slc38a5a, slc39a10, slc39a6, slc39a7, slc3a2b, slc43a1a, slc44a2, slc4a2a, tmco1, tmem120a
Small molecule transporter (ion)	atox1, atp2a3, fxyd1, gria4a, kcnma1a, saraf, slc31a2, slc9a8, svopl
Tissue patterning (2)	frzb, mdka, npy, shha, si:ch211-203c7.2, sst1.2
Tissue patterning (3)	bambia, bmp4, ccdc126, cnpy1, grp, htra1b, inhbaa, lgals3l, mgp, ntf3, pnocb, rbp4l, tgfb2
Tissue patterning (axon guidance)	aplp1, epha7, ephb3a, nrp1a, nrp2b, plxna3, ptprfb, slit3
Tissue patterning (specification)	admp, chd, dkk1b, fam3c, fgf17, fgf3, fgf4, fgf8a, fscn1a, fzd7a, igf2a, insb, ism1, lft1, lft2, ndr1, ndr2, nog1, scube2, tdgf1, tsku, wnt11
Transcription elongation	aff4, ell2, mllt1b
Transcription regulation (2)	bhlha15, brf1a, crsp7, foxe3, foxo1a, foxp1a, grhl2b, isl1, klf3, med30, pitx1, pitx2, prdm1a, sap130b, snd1, stox2a, tob1a, zbtb46, zbtb7a, znf414
Transcription regulation (3)	hopx, malat1
Transcription regulation (neural/eye)	atoh1c, bach1b, edf1, foxn2b, foxp1b, meox1, mycb, mych, otx1a, otx1b, otx2, pprc1, rreb1b, six3b, six4b, six7, tbx1
Transcription regulation (specification 2)	cited4b, foxa3, gsc, her6, hn1l, id3, klf17, lmo1, ripply1, sall3a, tcf7l1a, trim33l, twist2, yap1
Transcription regulation (specification)	drl, ets2, foxa, foxa2, gata5, gata6, gtf2h2, her11, her5, irx3a, irx7, lhx1a, mixl1, msgn1, noto, osr1, pknox1.1, rxraa, sebox, sertad2b, si:dkey-261j4.3, si:dkey-261j4.4, snai1a, sox32, sp5a, ta, tbr1b, tbx16, zic2a
UPR	atf6, hspa5, xbp1
Vesicle acidification	atp6v1aa, atp6v1e1b, atpv0e2, rnaseka, rnasekb
Vesicle mediated transport	arcn1a, arfgap2, arfgap3, arl1, bcap31, casc4, copa, copb1, copb2, cope, copg2, copz2, fam174b, golga3, gorasp1a, gorasp2, gosr2, jagn1b, kdelr2a, kdelr2b, kdelr3, leprotl1, lman1, lman2lb, mcfd2, mia3, napaa, preb, rab1ab, rab1ba, scfd1, sec22ba, sec22bb, sec23b, surf4, surf4l, tfg, tmed10, tmed2, tmed3, tmed9, tmem167b, trip11, use1, uso1, yipf2, yipf4, yipf5, yipf6
Vesicle mediated transport (2)	ap1ar, ap1s1, ap1s3b, ap3d1, ap3m1, arfip2b, c2h1orf27, cd63, cpne1, golim4a, golim4b, ical1, rab11al, rab18b, rabgef1, si:ch211-11k18.4, sidt2, snx30, sorl1, tbc1d23, zgc:101744, zgc:162964
Vesicle mediated transport (3)	arl6ip5a, ctage5, rab3aa, rab4a, sar1ab, sdf4, si:ch73-234b20.5, si:dkeyp-72e1.9, stx3a, syngr2a, sytl1, sytl2b, sytl4, tmem184a, tpd52, zgc:112148
Unassigned	ankrd22, c11orf24, cabz01058650.1, cabz01089963.1, ccdc149a, cdpf1, crb3b, dedd1, fam114a1, fam114a2, fam214a, fam69aa, glipr2l, mfsd13a, saysd1, si:ch1073-190k2.1, si:ch1073-469d17.2, si:ch211-132i7.2, si:ch211-153b23.5, si:ch211-156j16.1, si:ch211-173m16.2, si:ch211-197h24.9, si:ch211-209j10.5, si:ch211-210c8.7, si:ch73-66d24.2, si:ch73-7i4.1, si:dkey-126g1.9, si:dkey-19b23.12, si:dkey-234i14.2…
