## Supplementary material for "Gene module reconstruction elucidates cellular differentiation processes and the regulatory logic of specialized secretion": Table S6

### Sheet: Sheet1
				Pre-filtering (cellranger estimated)			Post-filtering
Sample	Batch	Assay	Analysis	# Cells	Median Genes/Cell	Median Counts/Cell	# Cells	Median Genes/Cell	Median Counts/Cell	% Mitochondrial Transcripts
tyr-cr_rep1	A	Loss-of-function (12hpf)	Endogenous target inference	4108	2814.5	12308.5	3698	2871	12759	2.1052
atf6-cr	A	Loss-of-function (12hpf)	Endogenous target inference	4712	3092	13644	4256	3149	14130	1.385
xbp1-cr	A	Loss-of-function (12hpf)	Endogenous target inference	5087	2794	12467	4569	2856	12902	1.8479
xbp1+atf6-cr	A	Loss-of-function (12hpf)	Endogenous target inference	4511	2953	13401	4164	2996.5	13748.5	1.8558
creb3l1-hom_rep1	A	Loss-of-function (12hpf)	Endogenous target inference	4995	2658	11524	4645	2708	11813	1.154
creb3l2-cr	A	Loss-of-function (12hpf)	Endogenous target inference	4195	3034	13700	3690	3112	14422.5	1.3603
*creb3l2+creb3l1-cr	A	Loss-of-function (12hpf)	Endogenous target inference	4772	2922	13224	4174	3013.5	13859.5	1.6021
*atf6+creb3l2+creb3l1-cr	A	Loss-of-function (12hpf)	Endogenous target inference	4718	3035	14013	4264	3100	14525.5	1.5579
tyr-cr_rep2	B	Loss-of-function (12hpf)	Endogenous target inference	7153	3359	15993	5210	3745	19475	0.9109
tlab_rep1	B	Loss-of-function (12hpf)	Endogenous target inference	3520	3645	19709.5	2851	3805	21405	2.3981
tlab_rep2	B	Loss-of-function (12hpf)	Endogenous target inference	3608	3242.5	14728.5	2351	3804	20332	1.4208
creb3l1-hom_rep2	B	Loss-of-function (12hpf)	Endogenous target inference	6698	3745	19208	5354	3935.5	21240	1.4079
creb3l1-cr	B	Loss-of-function (12hpf)	Endogenous target inference	3298	3708	19784	2564	3914.5	21931	2.1992
*xbp1+creb3l2+creb3l1-cr	B	Loss-of-function (12hpf)	Endogenous target inference	4565	3571	19003	3820	3718.5	20315	1.4563
*xbp1+atf6+creb3l2+creb3l1-cr_rep1	B	Loss-of-function (12hpf)	Endogenous target inference	3318	3801	20116	2496	4061.5	22921.5	1.6782
*xbp1+atf6+creb3l2+creb3l1-cr_rep2	B	Loss-of-function (12hpf)	Endogenous target inference	2281	2677	10031	1418	4324	24788	0.9491
tyr-cr_batch-C	C	Loss-of-function (12hpf)	Endogenous target inference (bhlha15, xbp1+bhlha15)	7847	3601	18401	5873	3883	20930	1.56315
xbp1-cr_batch-C	C	Loss-of-function (12hpf)	Endogenous target inference (bhlha15, xbp1+bhlha15)	6964	3774	19577	5401	4002	21717	1.72152
bhlha15-cr_batch-C	C	Loss-of-function (12hpf)	Endogenous target inference (bhlha15, xbp1+bhlha15)	8745	3587	18200	6721	3835	20287	1.40962
xbp1+bhlha15-cr_batch-C	C	Loss-of-function (12hpf)	Endogenous target inference (bhlha15, xbp1+bhlha15)	13510	2197	7441	3364	3583.5	17456	1.70401
mCherry-me (125pg)	D	Gain-of-function (8hpf)	Induced target inference (creb3l2-full)	2317	3979	21773	1447	4303	26033	1.739
creb3l2-full-me (40pg)	D	Gain-of-function (8hpf)	Induced target inference (creb3l2-full)	2610	2194	6910.5	1263	4579	31027	1.664
**mCherry-me (40pg)	D	Gain-of-function (8hpf)	Induced target inference (atf6-N, creb3l1-N, creb3l2-N)	4404	2073	5999.5	1956	4495	29124.5	1.4343
**atf6-N-me (40pg)	D	Gain-of-function (8hpf)	Induced target inference (atf6-N, creb3l1-N, creb3l2-N)	4547	2215	6391	2060	4765.5	30715.5	1.7099
**creb3l1-N-me (40pg)	D	Gain-of-function (8hpf)	Induced target inference (atf6-N, creb3l1-N, creb3l2-N)	5367	1920	5111	2322	4529	29551.5	1.2666
**creb3l2-N-me (40pg)	D	Gain-of-function (8hpf)	Induced target inference (atf6-N, creb3l1-N, creb3l2-N)	6817	2238	6374	2935	4733	30396	1.7019
***mCherry-me_batch-C (120pg)	E	Gain-of-function (8hpf)	Induced target inference (xbp1-s, bhlha15, xbp1-s+bhlha15)	36053	646	1077	2285	4838	31884	1.51182
***xbp1-s-me_batch-C (70pg)	E	Gain-of-function (8hpf)	Induced target inference (xbp1-s, bhlha15, xbp1-s+bhlha15)	37282	545	861	1429	5116	37400	1.57037
***bhlha15-me_batch-C (50pg)	E	Gain-of-function (8hpf)	Induced target inference (xbp1-s, bhlha15, xbp1-s+bhlha15)	41496	711	1210	2283	5033	33332	1.63128
***xbp1-s+bhlha15-me_batch-C	E	Gain-of-function (8hpf)	Induced target inference (xbp1-s, bhlha15, xbp1-s+bhlha15)	4901	2206	6187	1975	4450	23962	2.20696
* in creb3l1 homozygous background
** in xbp1 crispant background
*** in xbp1+atf6 double crispant background
