## Supplementary material for "Gene module reconstruction elucidates cellular differentiation processes and the regulatory logic of specialized secretion": Table S7

### Sheet: endogenous_tar
	endogenous targets						mis-expression induced targets							secretion programs
	xbp1:Notochord	xbp1:Prechordal_Plate	atf6:Notochord	atf6:Prechordal_Plate	creb3l1:Notochord	creb3l2:Notochord	atf6-N	xbp1-s (codon optimized)	creb3l1-N	creb3l2-N	creb3l2-full	bhlha15	xbp1-s+bhlha15	general secretion	ECM secretion	gland-like secretion
Target genes	ssr4, manf, sec61a1l, lrrc59, hsp90b1, hoxd9a, ostc, srprb, pdia6, tram1, srpra, rpn1, ddost, slc39a7, ssr2, kdelr2b, serp1-1, sec61b, ppib, si:dkey-92i17.2, calr3b, krtcap2, dad1, rrbp1b, tmco1, hyou1, calr, pdia3, sec61a1, ssr3	copb2, tm9sf2, bet1, ssr4, ucp2, edem2, copz2, yipf2, cisd2, zgc:77650, tmem39a, manf, sec61a1l, sil1, hm13, lrrc59, rab1ab, rnd1a, mia3, kdelr3, ufl1, plod3, gorasp2, si:ch211-11k18.4, jagn1b, atox1, atp5if1b, reep5, lman1, smco4, zgc:92606, rab6a, tmed5, hsp90b1, tmed3, creld2, lysmd3, slc17a9b, derl1, uba5, bet1l, hdlbpa, cnpy1, ostc, tmem214, gosr2, gmppb, yif1a, spcs1, spcs3, zgc:153675, las…	hsp90b1, ddost, erlec1, tmed10, p4hb, tmco1, hyou1	sec61a1l, kdelr3, lman1, hsp90b1, tmed3, creld2, cnpy1, ostc, srpra, sec61g, hspa5, slc39a11, fstl1b, serp1-1, erlec1, tmed10, asph, fkbp11, p4hb, tmem258, dnajc1, mcfd2, canx, plpp5, sec11a, tmed2, ost4, tmco1, hyou1, calr, calr3a, pdia3, sec61a1, tmed9	copb2, pdxdc1, ssr4, copz2, gpx8, serf2, zgc:77650, sec61a1l, snx4, gorasp1a, lrrc59, p3h1, rab1ab, kdelr3, slc31a1, ckap4, sec13, gorasp2, si:ch211-11k18.4, lman1, smco4, casc4, slc17a9b, cmpk, hdlbpa, p3h3, ostc, clint1a, tmem214, yif1a, zgc:153675, pdia6, tram1, sec31a, rab2a, ugdh, sec22ba, crtap, galnt7, surf4l, tmem167a, fkbp14, arcn1a, papss2b, copa, copg2, fkbp10b, tram2, tmem263, slc39a7…	copb2, pdxdc1, ssr4, copz2, gpx8, serf2, zgc:77650, sec61a1l, snx4, gorasp1a, hm13, lrrc59, p3h1, rab1ab, kdelr3, slc31a1, ckap4, sec13, gorasp2, si:ch211-11k18.4, lman1, smco4, casc4, tmed3, slc17a9b, cmpk, uba5, hdlbpa, p3h3, ostc, tmem214, srprb, yif1a, spcs1, zgc:153675, tram1, srpra, sec31a, rab2a, ugdh, sec22ba, crtap, galnt7, surf4l, tmem167a, rpn1, fkbp14, arcn1a, papss2b, sec61g, ddost, …	cldn5b, hsp90aa1.2, chd1l, tubb2, atp5md, scamp4, arpc4, hs2st1a, pgrmc2, cyth1a-1, dcp2, si:ch211-117c9.5, hddc2, pik3r3b, mis12, eaf2, ephx2, ube2s, ssr4, parp12b, jpt2, pgm1, kdm2aa, h2ax, tcf3b, mtfr2, tmem165, cisd2, chchd10, zgc:77650, zgc:113054, hint1, cu467822.2, cetn3, histh1l, creld1b, sil1, manf, p3h1, rab1ab, irf2bp1, glod5, chrna2a, ckap4, tmem161a, atp13a1, clstn3, tlcd2, mfsd5, pl…	tmem123, pgpep1, tubb2, copb2, tm9sf2, ifi45, ssr4, ucp2, edem2, slc32a1, tmem165, cisd2, serf2, wdr41, sec63, thyn1, tmem39a, tbl2, manf, sil1, sec61a1l, ctsc, sec23ip, p3h1, lrrc59, rab1ab, hm13, gorasp1a, mia3, ufl1, kdelr3, tnfaip6, vkorc1, ckap4, atp13a1, sec13, fthl31, hif1ab, dhrs13a.1, scocb, serpinh1a, plod3, gorasp2, si:ch211-154o6.3, ppp1cab, alg6, tpd52l2b, selenon, jagn1b, atox1, hsd…	acsbg2, tmem123, ptpn2b, dla, cyp2p6, mfsd13a, bet1, slc43a1a, cmasa, camk2g2, ssr4, slc39a9, ndel1b, dhx38, copz2, guk1a, gosr1, cbx7a, mkrn4, slc32a1, slc66a1, tmem115, serf2, gak, zgc:77650, zgc:113054, npl, sec63, mxi1, arfip2a, txn, snx4, sec23ip, six4b, rab1ab, jagn1a, glod5, sdhaf4, vkorc1, adam23a, sec13, fthl31, ckap4, atp13a1, mospd1, ppdpfb, gk5, polr3f, zgc:66479, gorasp2, fam3a, prtf…	acsbg2, ptpn2b, dla, cyp2p6, mfsd13a, bet1, ube2e3, mrps11, slc43a1a, cmasa, rcan1a, camk2g2, mis12, ssr4, slc39a9, dhx38, copz2, guk1a, pgm1, gosr1, mkrn4, slc32a1, serf2, tmem115, gak, sec63, zgc:77650, zgc:113054, npl, thyn1, mxi1, arfip2a, sec23ip, snx4, rer1, rab1ab, pcmt, glod5, sdhaf4, trmt13, sec13, ckap4, atp13a1, fthl31, mospd1, polr3f, gorasp2, fam3a, prtfdc1, hadhb, alg6, hoxa11b, tpd…	si:dkey-151g10.6, calub, ost4, serp1-1, copb2, xbp1, copg2, cope, tram2, rcn3, fam114a1, tram1, calua, smco4, ssr4, tmem263, sec31a, slc39a7, ikbip, crtap, asph, rrbp1a, surf4l, kdelr2a, ralab, fkbp9, copb1, sec61a1l, ssr2, rcn1, selenom, p3h1, kdelr3, arl1, ssr3, ckap4, yif1a, sec61g, zgc:153675, kdelr2b	cu459056.1, flj11011l, ptpn2b, dpf2, hs2st1a, acsl1a, ddx24, si:busm1-105l16.2-1, idh3g, ptp4a2b, emd, edem2, hax1, decr1, c5h9orf85, thop1, sec63, atp5f1d, prdx5, cited4a, colec12, ell2, c11h1orf50, kdm5ba, lztfl1, uba1, cbx6a, chd4b, atp13a1, mettl9, sgtb, stard10, nudt21, selenon, gle1, adipor2, atox1, atp5if1b, gtf2a2, ercc3, reep5, lmf2b, mesd, ap3m1, rev3l, elp3, dennd4c, abcf1, sub1b, tmod…	b3gnt5b, pgpep1, slc23a2, flj11011l, ptpn2b, nudcd3, edrf1, arpc4, hs2st1a, gtf2h5, c25h11orf49, slc43a1a, si:busm1-105l16.2-1, ifi45, idh3g, ptp4a2b, stx5al, emd, csrp3, ssr4, edem2, decr1, guk1a, myl9b, thop1, si:dkeyp-114g9.1, gucd1, serf2, nsa2, sec63, zgc:77650, kctd3, npl, drap1, cited4a, eif3k, thyn1, prdx5, kdm5ba, hes6, sil1, ctsc, sec23ip, lztfl1, rab1ab, ufl1, uba1, vkorc1, zgc:56699, …	copb2, ssr4, copz2, zgc:77650, sec61a1l, hm13, lrrc59, rab1ab, kdelr3, gorasp2, si:ch211-11k18.4, lman1, smco4, tmed3, slc17a9b, uba5, hdlbpa, ostc, tmem214, yif1a, spcs1, zgc:153675, pdia6, srpra, rab2a, ugdh, sec22ba, surf4l, rpn1, arcn1a, papss2b, sec61g, ddost, copa, copg2, tram2, ggcx, tmem263, slc39a7, copb1, ssr2, slc30a7, mtdha, kdelr2b, qpctla, serp1-1, erlec1, sec61b, tmed10, asph, sele…	acbd3, arf4a-1, calua, casc4, cgref1, ckap4, clint1a, cmpk, cpeb4b, crtap, cyp20a1, dbi, fam114a1, fam3c, fkbp10b, fkbp14, fkbp7, galnt7, gpx8, ier3ip1, ift20, ikbip, myl12.2, p3h1, p3h3, pdia5, pdxdc1, pld7, ppfibp1b, prrc1, rab5aa, rcn1, rcn3, s100a1, sec13, sec23a, sec31a, sec62, serf2, slc31a1, smim7, snx4, sparc, tmem167a, tmem45a, yipf4, zgc:163030	alg2, arfgap3, atp5if1b, cabz01058650.1, calr3a, cdk5rap3, ckbb, clptm1l, cnpy1, creld2, dedd1, derl1, derl2, dhdds, dnajb11, dnajc1, dnajc3a, edem1, edem2, ficd, gosr2, hmgn3, hspa5, jagn1b, mcfd2, mia3, mmgt1, nars1, nsmce2, nucb2b, pdia4, plpp5, prdx4, preb, rab1ba, rab5if, reep5, rnd1a, sdf2l1, sec23b, sel1l, selenok, si:dkey-33c12.4, sil1, slc35b1, spcs3, srp9, syngr2a, syvn1, tmem208, tspan…
